# Neural stem cell expressed vascular endothelial growth factor maintains the neurogenic vascular niche of the adult mouse hippocampus

**DOI:** 10.1101/2021.08.10.455866

**Authors:** Tyler J. Dause, Jiyeon K. Denninger, Robert Osap, Ashley E. Walters, Joshua D. Rieskamp, Akela A. Kuwahara, Elizabeth D. Kirby

## Abstract

The vasculature is a key component of adult brain neural stem cell (NSC) niches. In the adult mammalian hippocampus, NSCs reside in close contact with a dense capillary network. How this niche is maintained is unclear. We recently found that adult hippocampal NSCs express vascular endothelial growth factor (VEGF), a soluble factor with chemoattractive properties for vascular endothelia. Here, we show that NSC-specific VEGF loss led to dissociation of NSCs from local vasculature but surprisingly found no changes in vascular density. Instead, we found that NSC-derived VEGF supports the motility of NSCs themselves via a cell internal signaling loop. We further found that this internal autocrine loop also independently maintained NSC quiescence cell autonomously. Combined, our findings suggest that NSCs maintain their populations via 2 mechanisms that are dependent on cell internal VEGF signaling: self-stimulated motility towards vasculature and cell autonomous maintenance of quiescence programs.
