## Supplemental Table S2 for "Neural stem cell expressed vascular endothelial growth factor maintains the neurogenic vascular niche of the adult mouse hippocampus"

### Sheet: Main figures
Figure	Panel	Main test						Posthoc tests
1	G	Paired t test
		P value	0.0123
		P value summary	*
		Significantly different (P < 0.05)?	Yes
		One- or two-tailed P value?	Two-tailed
		t, df	t=5.423, df=3
		Number of pairs	4
1	I	Paired t test
		P value	0.0071
		P value summary	**
		Significantly different (P < 0.05)?	Yes
		One- or two-tailed P value?	Two-tailed
		t, df	t=6.578, df=3
		Number of pairs	4
2	E	Two-way RM ANOVA	Matching: Across row					Šídák's multiple comparisons test	Predicted (LS) mean diff.	95.00% CI of diff.	Below threshold?	Summary	Adjusted P Value
		Assume sphericity?	Yes
		Alpha	0.05					WT - iKD
								Random	-0.2832	-2.325 to 1.759	No	ns	0.937
		Source of Variation	% of total variation	P value	P value summary	Significant?		RGL	-2.15	-4.191 to -0.1077	Yes	*	0.0375
		Genotype x Cell type	1.391	0.149	ns	No
		Genotype	2.363	0.0643	ns	No
		Cell type	69.19	<0.0001	****	Yes
		Subject	12.32	0.5019	ns	No
2	G	Two-way RM ANOVA	Matching: Across row					Šídák's multiple comparisons test	Predicted (LS) mean diff.	95.00% CI of diff.	Below threshold?	Summary	Adjusted P Value
		Assume sphericity?	Yes
		Alpha	0.05					WT - iKD
								Random	-0.2832	-1.743 to 1.177	No	ns	0.8808
		Source of Variation	% of total variation	P value	P value summary	Significant?		IPC	-1.579	-3.040 to -0.1192	Yes	*	0.0319
		Genotype x Cell type	4.223	0.1019	ns	No
		Genotype	8.721	0.0784	ns	No
		Cell type	8.636	0.0235	*	Yes
		Subject	50.69	0.1065	ns	No
2	I	Unpaired t test
		P value	0.021
		P value summary	*
		Significantly different (P < 0.05)?	Yes
		One- or two-tailed P value?	Two-tailed
		t, df	t=2.515, df=19
2	K	Two-way RM ANOVA	Matching: Across row					Šídák's multiple comparisons test	Predicted (LS) mean diff.	95.00% CI of diff.	Below threshold?	Summary	Adjusted P Value
		Assume sphericity?	Yes
		Alpha	0.05					WT - iKD
								Random	-0.2832	-1.638 to 1.072	No	ns	0.863
		Source of Variation	% of total variation	P value	P value summary	Significant?		IPC	0.5844	-0.7704 to 1.939	No	ns	0.5406
		Genotype x Cell type	1.547	0.2923	ns	No
		Genotype	0.1865	0.7257	ns	No
		Cell type	40.56	<0.0001	****	Yes
		Subject	29.45	0.406	ns	No
2	M	Two-way RM ANOVA	Matching: Across row					Šídák's multiple comparisons test	Predicted (LS) mean diff.	95.00% CI of diff.	Below threshold?	Summary	Adjusted P Value
		Assume sphericity?	Yes
		Alpha	0.05					WT - iKD
								Random point	-0.2832	-1.565 to 0.9984	No	ns	0.8483
		Source of Variation	% of total variation	P value	P value summary	Significant?		INs	0.3456	-0.9359 to 1.627	No	ns	0.7833
		genotype x cell type	0.6367	0.5075	ns	No
		genotype	0.006278	0.9168	ns	No
		cell type	60.8	<0.0001	****	Yes
		Subject	11.23	0.9763	ns	No
3	D	Two-way RM ANOVA	Matching: Across row					Šídák's multiple comparisons test	Mean Diff.	95.00% CI of diff.	Below threshold?	Summary	Adjusted P Value			Šídák's multiple comparisons test	Mean Diff.	95.00% CI of diff.	Below threshold?	Summary	Adjusted P Value
		Assume sphericity?	No
		Alpha	0.05					WT - KD								ML vs. GCL	5.632	4.946 to 6.318	Yes	****	<0.0001
								ML	-0.3204	-2.525 to 1.884	No	ns	0.991			ML vs. SGZ	-0.1135	-0.8119 to 0.5848	No	ns	0.9979
		Source of Variation	% of total variation	P value	P value summary	Significant?	Geisser-Greenhouse's epsilon	GCL	-0.2957	-1.708 to 1.116	No	ns	0.9668			ML vs. HL	2.176	1.372 to 2.980	Yes	****	<0.0001
		genotype x Subregion	0.03784	0.9497	ns	No		SGZ	-0.4382	-3.001 to 2.124	No	ns	0.984			GCL vs. SGZ	-5.745	-6.641 to -4.849	Yes	****	<0.0001
		genotype	0.4834	0.5776	ns	No		HL	-0.5853	-2.698 to 1.527	No	ns	0.9059			GCL vs. HL	-3.456	-4.285 to -2.627	Yes	****	<0.0001
		Subregion	62.26	<0.0001	****	Yes	0.8814									SGZ vs. HL	2.29	1.581 to 2.998	Yes	****	<0.0001
		Subject	30.17	<0.0001	****	Yes
3	F	Two-way RM ANOVA	Matching: Across row					Šídák's multiple comparisons test	Mean Diff.	95.00% CI of diff.	Below threshold?	Summary	Adjusted P Value			Šídák's multiple comparisons test	Mean Diff.	95.00% CI of diff.	Below threshold?	Summary	Adjusted P Value
		Assume sphericity?	No
		Alpha	0.05					WT - iKD								ML vs. GCL	-3.146	-5.354 to -0.9370	Yes	**	0.0028
								ML	0.4153	-6.522 to 7.353	No	ns	0.9997			ML vs. SGZ	4.233	1.601 to 6.865	Yes	***	0.0008
		Source of Variation	% of total variation	P value	P value summary	Significant?	Geisser-Greenhouse's epsilon	GCL	-3.163	-9.460 to 3.134	No	ns	0.5576			ML vs. HL	-3.442	-6.194 to -0.6904	Yes	**	0.0094
		genotype x subregion	2.69	0.0127	*	Yes		SGZ	2.137	-4.111 to 8.386	No	ns	0.8328			GCL vs. SGZ	7.378	4.234 to 10.52	Yes	****	<0.0001
		genotype	0.05245	0.896	ns	No		HL	1.78	-5.364 to 8.925	No	ns	0.9358			GCL vs. HL	-0.2965	-3.421 to 2.828	No	ns	>0.9999
		subregion	22.71	<0.0001	****	Yes	0.7639									SGZ vs. HL	-7.675	-9.588 to -5.762	Yes	****	<0.0001
		Subject	59.89	<0.0001	****	Yes
5	C	Two-way RM ANOVA	Matching: Stacked					Šídák's multiple comparisons test	Mean Diff.	95.00% CI of diff.	Below threshold?	Summary	Adjusted P Value
		Assume sphericity?	No
		Alpha	0.05					Control - SU5416
								1	0.05558	-0.01596 to 0.1271	No	ns	0.1447
		Source of Variation	% of total variation	P value	P value summary	Significant?	Geisser-Greenhouse's epsilon	4	0.1385	-0.01729 to 0.2942	No	ns	0.0884
		time x treatment	5.503	0.0006	***	Yes		8	0.219	0.05336 to 0.3846	Yes	**	0.009
		time	26.81	<0.0001	****	Yes	0.7133
		treatment	23.44	0.0095	**	Yes
		Subject	36.33	<0.0001	****	Yes
5	E	Two-way RM ANOVA	Matching: Stacked					Šídák's multiple comparisons test	Mean Diff.	95.00% CI of diff.	Below threshold?	Summary	Adjusted P Value
		Assume sphericity?	Yes
		Alpha	0.05					Scramble - Vegfa
								GFP-	-0.1045	-0.3091 to 0.1001	No	ns	0.4217
		Source of Variation	% of total variation	P value	P value summary	Significant?		GFP+	-0.2491	-0.4537 to -0.04455	Yes	*	0.0149
		GFP x Virus	3.256	0.0457	*	Yes
		GFP	1.526	0.1573	ns	No
		Virus	19.47	0.0433	*	Yes
		Well	64.66	0.0005	***	Yes
6	B	Unpaired t test
		P value	<0.0001
		P value summary	****
		Significantly different (P < 0.05)?	Yes
		One- or two-tailed P value?	Two-tailed
		t, df	t=10.03, df=7
6	I	ANOVA summary						Dunnett's multiple comparisons test	Mean Diff.	95.00% CI of diff.	Below threshold?	Summary	Adjusted P Value	A-?
		F	4.818					0 vs. 10	0.113	-0.07883 to 0.3048	No	ns	0.3938	B	10
		P value	0.0025					0 vs. 15	0.1618	-0.03003 to 0.3536	No	ns	0.1217	C	15
		P value summary	**					0 vs. 30	0.2805	0.08294 to 0.4780	Yes	**	0.0029	D	30
		Significant diff. among means (P < 0.05)?	Yes					0 vs. 45	0.2836	0.08608 to 0.4812	Yes	**	0.0026	E	45
		R squared	0.2998
6	J	ANOVA summary						Dunnett's multiple comparisons test	Mean Diff.	95.00% CI of diff.	Below threshold?	Summary	Adjusted P Value	A-?
		F	1.091					0 vs. 10	0.03333	-0.09119 to 0.1579	No	ns	0.9047	B	10
		P value	0.3782					0 vs. 15	0.06375	-0.06078 to 0.1883	No	ns	0.5105	C	15
		P value summary	ns					0 vs. 30	0.09524	-0.03499 to 0.2255	No	ns	0.2088	D	30
		Significant diff. among means (P < 0.05)?	No					0 vs. 60	0.02013	-0.1044 to 0.1447	No	ns	0.983	E	60
		R squared	0.1234
6	K	ANOVA summary						Dunnett's multiple comparisons test	Mean Diff.	95.00% CI of diff.	Below threshold?	Summary	Adjusted P Value	A-?
		F	0.2711					0 vs. 5	0.02462	-0.1877 to 0.2370	No	ns	0.9971	B	5
		P value	0.923					0 vs. 10	0.00367	-0.2087 to 0.2160	No	ns	>0.9999	C	10
		P value summary	ns					0 vs. 15	0.06911	-0.1432 to 0.2814	No	ns	0.835	D	15
		Significant diff. among means (P < 0.05)?	No					0 vs. 30	0.04469	-0.1676 to 0.2570	No	ns	0.9652	E	30
		R squared	0.07003					0 vs. 45	0.0004487	-0.2119 to 0.2128	No	ns	>0.9999	F	45
7	E	Kruskal-Wallis test						Dunn's multiple comparisons test	Mean rank diff.	Significant?	Summary	Adjusted P Value	A-?
		P value	0.0002					0 vs. 10	-11.73	No	ns	0.0749	B	10
		Exact or approximate P value?	Approximate					0 vs. 20	-16.82	Yes	**	0.0039	C	20
		P value summary	***					0 vs. 40	-23.02	Yes	****	<0.0001	D	40
		Do the medians vary signif. (P < 0.05)?	Yes
		Number of groups	4
		Kruskal-Wallis statistic	19.44
7	F	Two-way ANOVA	Ordinary					Šídák's multiple comparisons test	Predicted (LS) mean diff.	95.00% CI of diff.	Below threshold?	Summary	Adjusted P Value
		Alpha	0.05
								Control - VEGF
		Source of Variation	% of total variation	P value	P value summary	Significant?		Control	-0.06367	-0.3182 to 0.1909	No	ns	0.8072
		Interaction	10	0.0454	*	Yes		TAPI	-0.388	-0.6504 to -0.1256	Yes	**	0.0031
		TAPI Tx	2.119e-05	0.9976	ns	No
		VEGF Tx	19.4	0.0067	**	Yes
8	C	Mixed-effects model (REML)	Matching: Both factors					Šídák's multiple comparisons test	Predicted (LS) mean diff.	95.00% CI of diff.	Below threshold?	Summary	Adjusted P Value
		Assume sphericity?	Yes
		Alpha	0.05					GFP+:Scr vs. GFP+:Vegfa	-3.205	-7.221 to 0.8114	No	ns	0.092
								GFP+:Scr vs. GFP-:Scr	-0.7346	-4.355 to 2.886	No	ns	0.8807
		Fixed effects (type III)	P value	P value summary	Statistically significant (P < 0.05)?	F (DFn, DFd)		GFP+:Scr vs. GFP-:Vegfa	0.7276	-3.465 to 4.920	No	ns	0.9324
		GFP	0.006	**	Yes	F (1, 9) = 12.73		GFP+:Vegfa vs. GFP-:Scr	2.47	-1.722 to 6.663	No	ns	0.1957
		Virus	0.1209	ns	No	F (1, 9) = 2.934		GFP+:Vegfa vs. GFP-:Vegfa	3.932	0.09577 to 7.769	Yes	*	0.0467
		GFP x Virus	0.0103	*	Yes	F (1, 3) = 33.42		GFP-:Scr vs. GFP-:Vegfa	1.462	-2.554 to 5.478	No	ns	0.5023
8	D	Mixed-effects model (REML)	Matching: Both factors					Šídák's multiple comparisons test	Predicted (LS) mean diff.	95.00% CI of diff.	Below threshold?	Summary	Adjusted P Value
		Assume sphericity?	Yes
		Alpha	0.05					GFP+:Scr vs. GFP+:Vegfa	-3.574	-6.590 to -0.5577	Yes	*	0.0311
								GFP+:Scr vs. GFP-:Scr	-0.4157	-3.270 to 2.438	No	ns	0.9672
		Fixed effects (type III)	P value	P value summary	Statistically significant (P < 0.05)?	F (DFn, DFd)		GFP+:Scr vs. GFP-:Vegfa	0.1979	-2.819 to 3.214	No	ns	0.9994
		GFP	0.0007	***	Yes	F (1, 9) = 24.89		GFP+:Vegfa vs. GFP-:Scr	3.158	0.1420 to 6.175	Yes	*	0.044
		Virus	0.0023	**	Yes	F (1, 9) = 17.57		GFP+:Vegfa vs. GFP-:Vegfa	3.772	0.7448 to 6.799	Yes	*	0.0269
		GFP x Virus	0.0084	**	Yes	F (1, 3) = 38.75		GFP-:Scr vs. GFP-:Vegfa	0.6136	-2.403 to 3.630	No	ns	0.8797
8	F	Three-way ANOVA	Matching by factors: cell type & GFP					Šídák's multiple comparisons test	Predicted (LS) mean diff.	95.00% CI of diff.	Below threshold?	Summary	Adjusted P Value
		Assume sphericity?	Yes
		Alpha	0.05					RGL:GFP+ scramble vs. IPC:GFP+ scramble	-21.42	-31.82 to -11.01	Yes	****	<0.0001
								RGL:GFP+ Vegfa vs. IPC:GFP+ Vegfa	-47.16	-58.96 to -35.35	Yes	****	<0.0001
		Source of Variation	% of total variation	P value	P value summary	Significant?		RGL:GFP- scramble vs. IPC:GFP- scramble	-40.3	-50.71 to -29.89	Yes	****	<0.0001
		cell type	89.34	<0.0001	****	Yes		RGL:GFP- Vegfa vs. IPC:GFP- Vegfa	-35.66	-47.46 to -23.86	Yes	****	<0.0001
		GFP	2.264e-30	0.0001	***	Yes		RGL:GFP+ scramble vs. RGL:GFP+ Vegfa	12.87	5.003 to 20.74	Yes	***	0.0003
		scramble/shRNA	0	>0.9999	ns	No		RGL:GFP- scramble vs. RGL:GFP- Vegfa	-2.32	-10.19 to 5.548	No	ns	0.9959
		cell type x GFP	0.2333	0.2804	ns	No		IPC:GFP+ scramble vs. IPC:GFP+ Vegfa	-12.87	-20.74 to -5.003	Yes	***	0.0003
		cell type x scramble/shRNA	1.904	0.0158	*	Yes		IPC:GFP- scramble vs. IPC:GFP- Vegfa	2.32	-5.548 to 10.19	No	ns	0.9959
		GFP x scramble/shRNA	9.479e-31	0.0049	**	Yes		RGL:GFP+ scramble vs. RGL:GFP- scramble	9.442	2.033 to 16.85	Yes	**	0.0081
		cell type x GFP x scramble/shRNA	3.948	0.0004	***	Yes		RGL:GFP+ Vegfa vs. RGL:GFP- Vegfa	-5.749	-14.15 to 2.652	No	ns	0.3498
		Subject	1.302e-30					IPC:GFP+ scramble vs. IPC:GFP- scramble	-9.442	-16.85 to -2.033	Yes	**	0.0081
		Subject x cell type	3.539					IPC:GFP+ Vegfa vs. IPC:GFP- Vegfa	5.749	-2.652 to 14.15	No	ns	0.3498
		Subject x GFP	1.191e-30
9	B	Unpaired t test
		P value	0.0125
		P value summary	*
		Significantly different (P < 0.05)?	Yes
		One- or two-tailed P value?	Two-tailed
		t, df	t=4.318, df=4
9	C	Unpaired t test
		P value	0.427
		P value summary	ns
		Significantly different (P < 0.05)?	No
		One- or two-tailed P value?	Two-tailed
		t, df	t=0.8833, df=4
9	E
	VEGFlox/lox	Two-way RM ANOVA	Matching: Across row					Šídák's multiple comparisons test	Mean Diff.	95.00% CI of diff.	Below threshold?	Summary	Adjusted P Value
		Assume sphericity?	Yes
		Alpha	0.05					mCh - mCh-Cre
								mCherry+	-12.23	-16.79 to -7.675	Yes	****	<0.0001
		Source of Variation	% of total variation	P value	P value summary	Significant?		mCherry-	0.3052	-4.250 to 4.861	No	ns	0.9846
		Virus x mCherry	23.84	0.0003	***	Yes
		Virus	21.58	0.0006	***	Yes
		mCherry	17.98	0.001	***	Yes
		Subject	18.88	0.4501	ns	No
	WT	Two-way RM ANOVA	Matching: Across row					Šídák's multiple comparisons test	Mean Diff.	95.00% CI of diff.	Below threshold?	Summary	Adjusted P Value
		Assume sphericity?	Yes
		Alpha	0.05					mCh - mChCre
								mCherry+	1.692	-2.631 to 6.015	No	ns	0.5973
		Source of Variation	% of total variation	P value	P value summary	Significant?		mCherry-	1.092	-3.231 to 5.415	No	ns	0.8042
		Virus x mCherry+/-	0.1571	0.8091	ns	No
		Virus	3.388	0.3281	ns	No
		mCherry+/-	1.48	0.462	ns	No
		Subject	53.28	0.3147	ns	No
9	H
	VEGFlox/lox	Two-way RM ANOVA	Matching: Stacked					Šídák's multiple comparisons test	Predicted (LS) mean diff.	95.00% CI of diff.	Below threshold?	Summary	Adjusted P Value
		Assume sphericity?	Yes
		Alpha	0.05					VEGFlox-mCherry - VEGFlox-Cre
								1	-0.6378	-1.620 to 0.3443	No	ns	0.329
		Source of Variation	% of total variation	P value	P value summary	Significant?		2	1.084	0.1016 to 2.066	Yes	*	0.026
		passage x virus	30.97	<0.0001	****	Yes		3	2.242	1.259 to 3.224	Yes	****	<0.0001
		passage	6.125	0.0476	*	Yes		4	2.707	1.725 to 3.689	Yes	****	<0.0001
		virus	33.84	0.0001	***	Yes
		Subject	4.009	0.541	ns	No
	WT	Two-way RM ANOVA	Matching: Stacked					Šídák's multiple comparisons test	Mean Diff.	95.00% CI of diff.	Below threshold?	Summary	Adjusted P Value
		Assume sphericity?	No
		Alpha	0.05					WT mCherry - WT Cre
								1	0.715	-1.066 to 2.496	No	ns	0.5893
		Source of Variation	% of total variation	P value	P value summary	Significant?	Geisser-Greenhouse's epsilon	2	1.09	-0.04433 to 2.225	No	ns	0.0606
		passage x virus	0.6703	0.9035	ns	No		3	1.025	-0.9232 to 2.973	No	ns	0.3645
		passage	2.32	0.4875	ns	No	0.4816	4	1.18	-1.695 to 4.054	No	ns	0.6065
		virus	22.04	0.0396	*	Yes
		Subject	39.39	0.0052	**	Yes

### Sheet: Sup figures
Figure	Panel	Main test						Posthoc tests
S1	B	Two-way RM ANOVA	Matching: Across row					Šídák's multiple comparisons test	Predicted (LS) mean diff.	95.00% CI of diff.	Below threshold?	Summary	Adjusted P Value
		Assume sphericity?	Yes
		Alpha	0.05					WT - iKD
								Random	-0.2832	-1.595 to 1.029	No	ns	0.8547
		Source of Variation	% of total variation	P value	P value summary	Significant?		BrdU+	-1.518	-2.830 to -0.2054	Yes	*	0.0208
		Genotype x Assosciation	3.401	0.1566	ns	No
		Genotype	7.238	0.0274	*	Yes
		Assosciation	34.07	0.0002	***	Yes
		Subject	25.55	0.6755	ns	No
S2	C	Unpaired t test
		P value	<0.0001
		P value summary	****
		Significantly different (P < 0.05)?	Yes
		One- or two-tailed P value?	Two-tailed
		t, df	t=11.96, df=10
S3	E	Unpaired t test
		P value	0.007
		P value summary	**
		Significantly different (P < 0.05)?	Yes
		One- or two-tailed P value?	Two-tailed
		t, df	t=3.598, df=8
S3	G	ANOVA summary						Dunnett's multiple comparisons test	Mean Diff.	95.00% CI of diff.	Below threshold?	Summary	Adjusted P Value	A-?
		F	8.786					Vehicle vs. 2.5 μM SU5416	0.09111	-0.05514 to 0.2373	No	ns	0.3094	B	2.5 μM SU5416
		P value	0.0001					Vehicle vs. 25 μM SU5416	0.1961	0.04990 to 0.3424	Yes	**	0.006	C	25 μM SU5416
		P value summary	***					Vehicle vs. SU1498	0.2902	0.1439 to 0.4364	Yes	****	<0.0001	D	SU1498
		Significant diff. among means (P < 0.05)?	Yes
		R squared	0.3746
S3	H	ANOVA summary						Dunnett's multiple comparisons test	Mean Diff.	95.00% CI of diff.	Below threshold?	Summary	Adjusted P Value	A-?
		F	1.091					0 vs. 1	0.0283	-0.1144 to 0.1710	No	ns	0.9225	B	1
		P value	0.3759					0 vs. 10	0.09301	-0.04970 to 0.2357	No	ns	0.259	C	10
		P value summary	ns					0 vs. 50	0.06909	-0.07362 to 0.2118	No	ns	0.4824	D	50
		Significant diff. among means (P < 0.05)?	No
		R squared	0.1406
S3	I	ANOVA summary						Dunnett's multiple comparisons test	Mean Diff.	95.00% CI of diff.	Below threshold?	Summary	Adjusted P Value	A-?
		F	1.928					0 vs. 1	0.03069	-0.08107 to 0.1425	No	ns	0.8267	B	1
		P value	0.1577					0 vs. 10	0.09445	-0.01731 to 0.2062	No	ns	0.1088	C	10
		P value summary	ns					0 vs. 100	0.006086	-0.1057 to 0.1178	No	ns	0.998	D	100
		Significant diff. among means (P < 0.05)?	No
		R squared	0.2243
S3	J	Two-way ANOVA	Ordinary					Bonferroni's multiple comparisons test	Mean Diff.	95.00% CI of diff.	Below threshold?	Summary	Adjusted P Value
		Alpha	0.05
								Row 1:0 ng/ml VEGF vs. Row 1:10 ng/ml VEGF	-0.9796	-1.477 to -0.4817	Yes	***	0.0008
		Source of Variation	% of total variation	P value	P value summary	Significant?		Row 1:0 ng/ml VEGF vs. Row 2:0 ng/ml VEGF	0.1462	-0.3516 to 0.6441	No	ns	>0.9999
		Interaction	18.8	0.0038	**	Yes		Row 1:0 ng/ml VEGF vs. Row 2:10 ng/ml VEGF	-0.01919	-0.5170 to 0.4787	No	ns	>0.9999
		nab	34.73	0.0006	***	Yes		Row 1:10 ng/ml VEGF vs. Row 2:0 ng/ml VEGF	1.126	0.6279 to 1.624	Yes	***	0.0003
		vegf	37.18	0.0005	***	Yes		Row 1:10 ng/ml VEGF vs. Row 2:10 ng/ml VEGF	0.9604	0.4625 to 1.458	Yes	***	0.0009
								Row 2:0 ng/ml VEGF vs. Row 2:10 ng/ml VEGF	-0.1654	-0.6633 to 0.3324	No	ns	>0.9999
S3	K	Two-way ANOVA	Ordinary					Tukey's multiple comparisons test	Mean Diff.	95.00% CI of diff.	Below threshold?	Summary	Adjusted P Value
		Alpha	0.05
								No Su:0 ng/ml VEGF vs. No Su:10 ng/ml VEGF	-0.9676	-1.322 to -0.6132	Yes	****	<0.0001
		Source of Variation	% of total variation	P value	P value summary	Significant?		No Su:0 ng/ml VEGF vs. Su:0 ng/ml VEGF	0.6786	0.3242 to 1.033	Yes	***	0.0002
		Interaction	10.86	<0.0001	****	Yes		No Su:0 ng/ml VEGF vs. Su:10 ng/ml VEGF	0.6239	0.2695 to 0.9783	Yes	***	0.0004
		Row Factor	67.16	<0.0001	****	Yes		No Su:10 ng/ml VEGF vs. Su:0 ng/ml VEGF	1.646	1.292 to 2.001	Yes	****	<0.0001
		Column Factor	13.62	<0.0001	****	Yes		No Su:10 ng/ml VEGF vs. Su:10 ng/ml VEGF	1.591	1.237 to 1.946	Yes	****	<0.0001
								Su:0 ng/ml VEGF vs. Su:10 ng/ml VEGF	-0.05478	-0.4092 to 0.2996	No	ns	0.9721
S4	C	Paired t test
		P value	0.042
		P value summary	*
		Significantly different (P < 0.05)?	Yes
		One- or two-tailed P value?	Two-tailed
		t, df	t=4.726, df=2
		Number of pairs	3
